# Identification of Antituberculars with Favorable Potency and Pharmacokinetics through Structure-Based and Ligand-Based Modeling

**DOI:** 10.1101/2025.02.03.636334

**Authors:** Vedang Warapande, Fanwang Meng, Alexandra Bozan, David E. Graff, Jenna C. Fromer, Khadija Mughal, Faheem K. Mohideen, Shivangi, Sindhuja Paruchuri, Melanie L. Johnston, Pankaj Sharma, Timothy R. Crea, Reshma S. Rudraraju, Amir George, Camilla Folvar, Andrew M. Nelson, Matthew B. Neiditch, Matthew D. Zimmerman, Connor W. Coley, Joel S. Freundlich

## Abstract

Drug discovery is inherently challenged by a multiple criteria decision making problem. The arduous path from hit discovery through lead optimization and preclinical candidate selection necessitates the evolution of a plethora of molecular properties. In this study, we focus on the hit discovery phase while beginning to address multiple criteria critical to the development of novel therapeutics to treat *Mycobacterium tuberculosis* infection. We develop a hybrid structure- and ligand-based pipeline for nominating diverse inhibitors targeting the β-ketoacyl synthase KasA by employing a Bayesian optimization-guided docking method and an ensemble model for compound nominations based on machine learning models for *in vitro* antibacterial efficacy, as characterized by minimum inhibitory concentration (MIC), and mouse pharmacokinetic (PK) plasma exposure. The application of our pipeline to the Enamine HTS library of 2.1M molecules resulted in the selection of 93 compounds, the experimental validation of which revealed exceptional PK (41%) and MIC (19%) success rates. Twelve compounds meet hit-like criteria in terms of MIC and PK profile and represent promising seeds for future drug discovery programs.
