## Supplementary material for "Identification of Antituberculars with Favorable Potency and Pharmacokinetics through Structure-Based and Ligand-Based Modeling": Molecular Formula Strings

Enamine ID	SMILES	Mtb MIC (µM)	AUC0-5h (h*ng/mL)	% KasA Inhibition at 25 µM Compound	% MabA Activity at 25 µM Compound
Z102666506	O=C(N1CCN(Cc2cc3c(OCC3)cc2)CC1)C1=NN(Cc2ccccc2)C(=O)c2c1cccc2	100	105
Z102669950	O=C(N1CCN(Cc2cc3c(OCC3)cc2)CC1)c1cc2c(-c3ccccc3)onc2cc1	100	30
Z1033301210	N(Nc1nc(-c2ccccc2)c2c(n1)cccc2)=Cc1c2ncccc2ccc1	12	7878	46.7 ± 12.5	68.4 ± 16.8
Z1037335532	O=C(NCc1ccccc1)c1ccc(Oc2nc(-c3ccccc3)cc(-c3ccccc3)n2)cc1	100	30
Z1037335802	O(c1nc(-c2ccccc2)cc(-c2ccccc2)n1)c1ccc(-c2ccccc2)cc1	100	2626
Z105382408	Fc1ccc(C(N2CCN(CC3=Nc4sc5c(c4C(=O)N3)CCC5)CC2)c2ccc(F)cc2)cc1	100	23
Z1143441182	Clc1c(Nc2nc3c(c(-c4ccc(Cl)cc4)c2)cccc3)cccc1	12	4431	13.9 ± 12.0	105 ± 19.7
Z1157836627	C(N1CCN(C=2n3nc(-c4cnccc4)nc3-c3c(N=2)cccc3)CC1)(c1ccccc1)c1ccccc1	100	9224
Z1187818773	Clc1ccc(-c2nc(NN=Cc3nc4c(cc3)cccc4)nc3c2cccc3)cc1	100	1713
Z1213671544	O=C(Nc1ccc(C)cc1)c1c(NC(=O)C=2Oc3c(C(=O)C=2)cc(C)cc3)c2c(o1)cccc2	ND/Not Sufficiently Soluble	ND/Not Sufficiently Soluble
Z126939482	FC1=CC=C(C2=CC=C(C(N3CCC(N4C(NC5=CC=CC=C45)=O)CC3)=O)O2)C=C1.	12	17054	21.9 ± 13.9	90.3 20.2
Z128095220	C(N1CCN(c2nc(-c3cnccc3)nc3c2cccc3)CC1)c1cc2c(OCC2)cc1	25	2911
Z13684502	S(Cc1c2OC(c3ccccc3)OCc2cc(F)c1)C1=Nc2sc3c(c2C(=O)N1)CCCC3	100	ND/Plasma Unstable
Z137249014	Fc1c(-c2oc(C(=O)NN3C(=O)C(c4ccccc4)(c4ccccc4)NC3=O)cc2)cccc1	100	37105
Z1386458621	Clc1cc(Nc2nc3c(c(-c4ccccc4)c2)ccc(Cl)c3)c(C(=O)c2ccccc2)cc1	100	3621
Z140090268	O=C(CCc1nc2c(cnn2-c2ccccc2)c(=O)[nH]1)N1CCCC1c1ccc2c(c1)OCCCO2	100	116
Z1409330734	N(Nc1nc(-c2ccccc2)c2c(n1)cc(C)cc2)=Cc1c2c([nH]c1)cccc2	50	2266
Z143202488	NC(=O)C1Cc2ccccc2CN1C(=O)CCc1c(-c2ccc(F)cc2)[nH]c2ccccc12	100	388
Z14471296	Fc1ccc(NC(=O)C(N2C(=O)C(c3ccccc3)(c3ccccc3)NC2=O)c2ccccc2)cc1	100	9613
Z14474580	O=C(NC(c1ccccc1)c1ccccc1)CN1C(=O)C(c2ccccc2)(c2ccccc2)NC1=O	100	70
Z14475560	CC(NC(=O)CN1C(=O)NC(c2ccccc2)(c2ccccc2)C1=O)c1ccc(Cl)cc1	100	605
Z150144208	S(Cc1c(-c2ccccc2)nn(-c2ccccc2)c1)C1=Nc2n(-c3ccccc3)ncc2C(=O)N1	3.1	640
Z1558470019	Brc1cc(C2N(c3nc(-c4ccccc4)c4c(n3)ccc(Cl)c4)N=C(c3ccccc3)C2)ccc1	100	1098
Z1558470051	Clc1cc2c(-c3ccccc3)nc(N3C(c4c(C)cccc4)CC(c4cc(OC)ccc4)=N3)nc2cc1	ND/Not Sufficiently Soluble	1210
Z1558581154	Brc1cc(C2=NN(c3nc(-c4ccc(C)cc4)c4c(n3)cccc4)C(c3cc(Br)ccc3)C2)ccc1	100	546
Z15852380	O=C(COC(=O)c1cc(-c2ccccc2)nn1-c1ccccc1)NC(c1ccccc1)c1ccccc1	100	ND/Plasma Unstable
Z1702969146	Oc1c(c(-c2ccccc2)c2c(n1)cccc2)-c1nc2c(c(-c3ccc(C)cc3)c1)cccc2	12	3566	27.1 ± 8.1	101 ± 17.6
Z18816890	O=C(OCC(NC1=C(N2CCOCC2)C=CC(C(F)(F)F)=C1)=O)C3=CC(C4=C(C=CC=C5)C5=CC=C4)=NC6=C3C=CC=C6	100	ND/Plasma Unstable
Z1898794184	Clc1ccc(-c2nc(N3C(c4cc(C)ccc4)CC(c4ccc(N(C)C)cc4)=N3)nc3c2cccc3)cc1	100	1751
Z2010009645	Clc1cc2nc(O)c(c(-c3ccccc3)c2cc1)-c1nc2c(c(-c3ccccc3)c1)ccc(Cl)c2	100	6101
Z2039275273	Brc1cc2c(c(c(Cl)nc2cc1)-c1nc2c(c(-c3ccccc3)c1)ccc(Cl)c2)-c1ccccc1	100	20849
Z212116604	O=C(c1cc(-c2ccc(F)cc2)nc2ccccc12)N1CCC(NS(=O)(=O)c2cccs2)CC1	12	5095	14.7 ± 9.6	99.4 ± 15.0
Z212593638	Clc1ccc(CN2CCN(C(=O)C3=NN(c4ccccc4)C(=O)c4c3cccc4)CCC2)cc1	50	105
Z2176371175	O=C1c2ccccc2C(=O)N1C(Cc1ccccc1)c1nc2c3ccccc3ncn2n1	100	61
Z2196034878	Clc1cc(Nc2nc3c(c(-c4ccccc4)c2)cc(Cl)cc3)c(C(=O)c2ccccc2)cc1	100	4175
Z229616646	O=C(NC(c1oc2c(c1)cccc2)c1ccccc1)CN1c2c(C(=O)c3c1cccc3)cccc2	100	4677
Z237483836	C(N1CCN(c2nc(-c3cnccc3)nc3c2cccc3)CC1)c1cc2c(cc1)cccc2	100	2650
Z2488926519	N(Nc1nc(-c2ccccc2)c2c(n1)cc(C)cc2)=Cc1nc2c(nc1)cccc2	100	77
Z25701709	O=C1NC2(CCCC2)C(=O)N1Cc1cn(-c2ccccc2)nc1-c1ccc(Cl)cc1	100	460
Z26889353	O=C(Oc1c(-c2sc3c(n2)cccc3)cccc1)c1c(-c2cc(C)ccc2)nn(-c2ccccc2)c1	100	102
Z26985512	O=C(c1ccc(F)cc1)N1CCN(Cc2nc3sc4c(c3c(=O)[nH]2)CCCC4)CC1	25	530
Z27663993	O=C(Nc1ccc(-c2sc3c(n2)ccc(C)c3)cc1)c1n(-c2ccccc2)nc(-c2ccccc2)c1	100	15
Z27871611	O=C(/C=C/C1=CN(C2=CC=CC=C2)N=C1C3=CC=C(F)C=C3)N4CCCS/C4=N\C5=CC=CC=C5	100	ND/Plasma Unstable
Z28307167	O=C(Nc1scc(-c2sccc2)n1)c1c2c(nc(-c3ccccc3)c1)cccc2	100	3865
Z285125220	Clc1cc2nccc(N3CCN(C(=O)CCc4oc(-c5ccccc5)cc4)CC3)c2cc1	100	402
Z28583171	O=C(N1CCN(Cc2sc3c(n2)cccc3)CC1)c1c2c(nc(-c3ccc(C)cc3)c1)cccc2	6.2	130
Z28887309	O=C(N1CCN(Cc2ccc(C#N)cc2)CC1)c1n(-c2ccccc2)nc(-c2ccccc2)c1	50	4144
Z28888852	O=C(Nc1scc(-c2cc3c(cc2)CCC3)n1)CN1C(=O)C(C)(c2cc3c(cc2)cccc3)NC1=O	3.1	17
Z29466477	Brc1cc2c(C(=O)Nc3scc(-c4ncccc4)n3)cc(-c3ccccc3)nc2cc1	0.12	1374	15.3 ± 12.8	92.1 ± 16.2
Z29906038	Cc1cccc(Oc2ccc(NC(=O)c3nn(-c4ccccc4)c(=O)c4ccccc34)cc2)c1	100	64
Z299677296	Cc1ccc(-c2ccsc2C(=O)NNS(=O)(=O)c2ccc3oc(=O)ccc3c2)cc1	100	1138
Z30534850	O=C(Nc1cc2c(oc3c2cccc3)cc1)C1=NN(Cc2ccccc2)C(=O)C=C1	100	202
Z30593627	O=C(Nc1cc2c(n(CC)c3c2cccc3)cc1)c1c2c(nc(-c3ccccc3)c1)cccc2	100	5366
Z30877419	O=C(NNc1ccc(F)cc1)c1cccc(S(=O)(=O)N2CCc3ccccc3C2)c1	100	ND/Plasma Unstable
Z30908638	O=C(Oc1ccc(Oc2ccccc2)cc1)c1c2c(nc(-c3ccc(C)cc3)c1)cccc2	100	ND/Plasma Unstable
Z30927947	FC(F)(F)c1ccc(-c2c(C(=O)Nc3c(OC)cc4c(oc5c4cccc5)c3)cccc2)cc1	100	842
Z31104682	S(=O)(=O)(N1CCN(c2nc(-c3ccccc3)nc3c2cccc3)CC1)c1cc(C(F)(F)F)ccc1	100	37
Z31274934	FC(F)(F)c1cc(NC=C2C(=O)N(c3cc(C(F)(F)F)ccc3)C(=O)c3c2cccc3)ccc1	6.2	557
Z316384350	O=C(Nc1c(Cc2ccccc2)cccc1)CN1CCN(C(=O)c2c3c(ccc2)cccc3)CC1	25	0
Z31753778	S(=O)(=O)(Nc1cc(C(F)(F)F)ccc1)c1ccc(NC(=O)C=2C(=O)Oc3c(cccc3)C=2)cc1	0.78	8951	12.0 ± 8.8	97.9 ± 14.6
Z318114792	FC(F)(F)c1cc(-c2nc(NC(=O)C3CCN(C(=O)c4ccc(F)cc4)CC3)sc2)ccc1	12	32945	4.72 ± 3.00	102 ± 16.8
Z33249504	FC1=C(S(=O)(NC2=CC(C(F)(F)F)=CC=C2)=O)C=C(NC(C3=CC4=C(C=CC=C4)O3)=O)C=C1	50	660
Z381337772	Nc1nn(C(=O)c2cc(S(=O)(=O)Nc3cccc(C(F)(F)F)c3)ccc2Cl)c2ccccc12	100	39224
Z44838075	CN1C(=CC=NNC(=O)c2cn(-c3ccccc3)nc2-c2ccccc2)C(C)(C)c2ccccc21	100	ND/Plasma Unstable
Z53786665	O=C(OCc1nc2sc3c(c2c(=O)[nH]1)CCCC3)c1cc(-c2ccc(Cl)cc2)nc2ccccc12	100	ND/Plasma Unstable
Z53787257	O=C(OCc1nc2sc3c(c2c(=O)[nH]1)CCCC3)c1cn(-c2ccccc2)nc1-c1ccccc1	100	78
Z54675683	O=C(CN1C(=O)NC(c2ccccc2)(c2ccccc2)C1=O)Nc1ccccc1C(=O)NC1CCCC1	100	755
Z55704575	Fc1c(NC(=O)COC(=O)c2c3c(nc4c2CN(Cc2ccccc2)CC4)cccc3)c(F)ccc1	100	ND/Plasma Unstable
Z56688850	BrC1=CN2C(=NC(=NC(=O)c3sc4n(-c5ccccc5)nc(C)c4c3)c3c(cccc3)C2)C=C1	100	ND/Plasma Unstable
Z56764284	Fc1c(C2Oc3c(cccc3)C3N2N=C(c2ccc(-c4ccccc4)cc2)C3)cccc1	100	1336
Z56765649	Fc1ccc(C2Oc3c(cccc3)C3N2N=C(c2ccc(-c4ccccc4)cc2)C3)cc1	25	549
Z56787786	Fc1ccc(-c2c(C(=O)N=C3N=C4N(C=CC=C4)Cc4c3cccc4)cn(-c3ccccc3)n2)cc1	100	48
Z56802551	Clc1c(-c2nc3c(c(C(=O)C4=C5SC=C(c6ccccc6)N5CCCC4)c2)cccc3)cccc1	12	5004	15.6 ± 11.1	104 ± 22.4
Z56802924	Clc1ccc(-c2nc3c(c(C(=O)Nc4n(-c5ncccc5)nc(C)c4)c2)cccc3)cc1	100	181
Z56806542	O=C(Nc1c2c(ccc1)cccc2)CCc1c(-c2ccc(C)cc2)nn(-c2ccccc2)c1	100	56
Z56810513	S(=O)(=O)(Nc1cc(C(F)(F)F)ccc1)c1cc(C(=O)Nc2ccc(-c3sc4c(n3)ccc(C)c4)cc2)ccc1	6.2	152
Z56903079	Fc1c(N2CCN(Cc3c(c(N)n(-c4ccc(F)cc4)n3)-c3ccccc3)CC2)cccc1	25	244
Z57009953	S=C(Nc1ccc(F)cc1)c1c(-c2ccccc2)c2c3n1C=C(c1ccc(C)cc1)N3CCCC2	100	ND/Plasma Unstable
Z57992786	O=C(N[C@@H](Cc1ccccc1)c1nc2ccccc2[nH]1)c1ccc(-c2cccc(C(F)(F)F)c2)o1	100	7082
Z646019388	O=C(c1ccccc1)C1CCN(C2c3c(-c4c2cccc4)cccc3)CC1	100	309
Z65195872	O=C(Nc1c(Cc2ccccc2)cccc1)CN1C(c2cc3OCCCOc3cc2)CCC1	50	0
Z65674656	O=C(CN1C(=O)NC2(CCc3ccccc32)C1=O)NC(c1ccccc1)c1ccc(Cl)cc1	100	280
Z70806128	O=C(N1CCN(Cc2ccncc2)CC1)c1c2c(nc(-c3ccc(C)cc3)c1)cccc2	100	307
Z82203216	O=C(Nc1ccc(-n2c3c(nc2)cccc3)cc1)C1=NN(c2ccccc2)C(=O)c2c1cccc2	100	445
Z85924883	Fc1ccc(-c2c(NC(=O)Nc3c4c(ccc3)cccc4)cn(-c3ccccc3)n2)cc1	100	16
Z89714290	Fc1ccc(-c2c(C(=O)CN3C(=O)C4(NC3=O)c3c(cccc3)CC4)c3c([nH]2)cccc3)cc1	25	168
Z89763517	Fc1ccc(-c2c(C(=O)CN3C(=O)C4(NC3=O)c3c(OCC4)cccc3)c3c([nH]2)cccc3)cc1	3.1	291
Z94792468	Cc1ccc(-c2nn(Cc3ccccc3)cc2C2NC(=O)c3ccccc3N2)cc1	100	1355
Z979305278	FC(F)(F)c1cc(Oc2cc(C(=O)N3CCC(C(=O)Nc4ccc(O)cc4)CC3)ccc2)ccc1	12	2031	31.2 ± 9.3	97.8 ± 16.3
Z99494139	O=C(N1CCC(C(=O)Nc2cc3OCOc3cc2)CC1)c1c2c(nc(-c3ccc(C)cc3)c1)cccc2	1.5	7083	11.5 ± 7.0	101 ± 20.4
Z99494149	Fc1ccc(-c2nc3c(c(C(=O)N4CCC(C(=O)Nc5cc6OCOc6cc5)CC4)c2)cccc3)cc1	3.1	10808	12.0 ± 8.8	95.5 ± 15.0
Z99494278	O=C(Nc1ccc2c(c1)OCO2)C1CCN(C(=O)c2nn(-c3ccccc3)c(=O)c3ccccc23)CC1	100	18025
Z99494285	Cc1ccc(-c2cc(C(=O)N3CCC(C(=O)Nc4ccc5c(c4)OCO5)CC3)c3ccccc3n2)o1	100	8274
